# Single-cell and spatial transcriptomics reveals the human liver immunological landscape and myeloid dysfunction in PSC

**DOI:** 10.1101/2023.07.28.550550

**Authors:** Tallulah S. Andrews, Diana Nakib, Catia Perciani, Xue Zhong Ma, Lewis Liu, Erin Winter, Damra Camat, Sai Chung, Justin Manuel, Shantel Mangroo, Bettina Hansen, Bal Arpinder, Cornelia Thoeni, Blayne Sayed, Jordan Feld, Adam Gehring, Aliya Gulamhusein, Gideon M Hirschfield, Amanda Riciutto, Gary D. Bader, Ian D. McGilvray, Sonya MacParland

## Abstract

**Background:** Primary sclerosing cholangitis (PSC) is an immune-mediated cholestatic liver disease characterized by bile retention, biliary tree destruction, and progressive fibrosis leading to end stage liver disease and transplantation. There is an unmet need to understand the cellular composition of the PSC liver and how it underlies disease pathogenesis. As such, we generated a comprehensive atlas of the PSC liver and a reference healthy liver dataset using multiple multi-omic modalities and functional validation.

**Methods:** In this work, we employed single-cell (12,000 cells), single-nuclei (23,000 nuclei), and spatial transcriptomics (1 sample by 10x Visium and 3 samples with multi-region profiling by Nanostring GeoMx DSP) to profile the cellular ecosystem in 5 patients with PSC. Transcriptomic profiles were compared to 100k single cell transcriptomes and spatial transcriptomics controls from 24 healthy neurologically deceased donor (NDD) livers. Flow cytometry and intracellular cytokine staining was performed to validate PSC-specific differences in immune phenotype and function.

**Results:** PSC explants with cirrhosis of the liver parenchyma and prominent periductal fibrosis were associated with a unique population of hepatocytes which transformed to a cholangiocyte-like phenotype. These hepatocytes were surrounded by diverse immune cell populations, including monocyte-like macrophages, liver-resident and circulating natural killer (NK) cells. Inflamed cholangiocytes, fibrosis-resident hepatic stellate cells, and endothelial cells released cytokines that recruited CD4+T-cells, dendritic cells, and neutrophils to the PSC liver. Tissue-resident macrophages, by contrast, were reduced in number and exhibited a dysfunctional inflammatory response to LPS and IFN-Ɣ stimulation.

**Conclusions:** We present the first comprehensive atlas of the PSC liver and demonstrate hyper-activation and exhaustion-like phenotypes of myeloid cells and markers of chronic cytokine expression in late-stage PSC lesions.

**Lay Summary:** Primary sclerosing cholangitis (PSC) is a rare liver disease characterized by chronic inflammation and irreparable damage to the bile ducts. Due to a limited understanding of the underlying pathogenesis of disease, there remains a paucity of treatment options. As such, we sequenced healthy and diseased livers to compare the activity, interactions, and localization of immune and non-immune cells. This revealed that outside PSC scar regions, hepatocytes are transitioning to bile duct cells, whereas within the scars, there is an accumulation of immune cells. Of these cells, macrophages that typically contribute to tissue repair were enriched in immunoregulatory genes and were less responsive to stimulation. These cells are likely involved in maintaining hepatic inflammation and could be targeted in novel therapeutic development.
