## Supplementary Table 1 for "Single-cell and spatial transcriptomics reveals the human liver immunological landscape and myeloid dysfunction in PSC"

### Sheet: Summary
Individual	TLH (3' sc)	TLH (5' sc)	Other	TLH (3' sn)	Sex	Age
C37	Y				M	30-60
C39	Y				M	>60
C41	Y		NPC (3' sc)	Y	F	30-60
C42	Y		NPC (3' sc)		M	<30
C43	Y		NPC (3' sc)		M	<30
C46	Y				F	30-60
C48	Y				M	30-60
C49	Y				F	30-60
C50	Y				F	30-60
C51	Y		Flush (3' sc)		F	30-60
C52	Y				M	30-60
C53	Y				M	30-60
C54	Y				F	>60
C56	Y				F	>60
C58	Y	Y		Y (excluded due to poor quality)	M	30-60
C59	Y	Y			M	<30
C61	Y	Y			M	30-60
C63	Y	Y			F	30-60
C64	Y	Y			M	<30
C66	Y				F	30-60
C68	Y				F	>60
C69	Y				M	<30
C70	Y	Y		Y	F	30-60
C72	Y			Y	F	<30
PSC014		Y		Y	M	30-60
PSC018		Y		Y	F	60+
PSC019		Y			F	<30
PSC024		Y			F	<30
PSC011	Y (excluded due to lack of replicates)		VISIUM Spatial	Y	F	30-60
C73			VISIUM Spatial		M	30-60

### Sheet: Healthy Map
Meta	Sample	C37	C39	C41	C41_NPC	C42	C42_NPC	C43	C43_NPC	C46_RESEQ	C48	C49	C50	C51	C51_Flush	C52	C53_RESEQ	C54	C56_RESEQ	C58_5pr	C58_RESEQ	C59_5pr	C59	C61_RESEQ	C61_5pr	C63_3pr_reseq	C63_5pr_reseq	C64_5pr	C64_RESEQ	C66_RESEQ	C68_RESEQ	C69	C70_5pr_reseq	C70_RESEQ	C72_RESEQ		For Map Thresholds	Totals (Healthy Map)
Meta	Previous Name	P1TLH	P2TLH	P3TLH		P4TLH		P5TLH
Meta	Type	3' V2 TLH	3' V2 TLH	3' V2 TLH	3' V2 NPC	3' V2 TLH	3' V2 NPC	3' V2 TLH	3' V2 NPC	3' V2 TLH	3' V2 TLH	3' V2 TLH	3' V2 TLH	3' V2 TLH	3' V2 Flush	3' V2 TLH	3' V2 TLH	3' V2 TLH	3' V2 TLH	5' TLH	3' V2 TLH	5' TLH	3' V2 TLH	3' V2 TLH	5' TLH	3' V2 TLH	3' V2 TLH	5' TLH	3' V2 TLH	3' V2 TLH	3' V2 TLH	3' V2 TLH	5' TLH	3' V2 TLH	3' V2 TLH
Meta	Donor	C37	C39	C41	C41	C42	C42	C43	C43	C46	C48	C49	C50	C51	C51	C52	C53	C54	C56	C58	C58	C59	C59	C61	C61	C63	C63	C64	C64	C66	C68	C69	C70	C70	C72
Meta	Sex	M	M	F	F	M	M	M	M	F	M	F	F	F	F	M	M	F	F	M	M	M	M	M	M	F	F	M	M	F	F	M	F	F	F
Meta	Age Group	30-60	>60	30-60	30-60	<30	<30	<30	<30	30-60	30-60	30-60	30-60	30-60	30-60	30-60	30-60	>60	>60	30-60	30-60	<30	<30	30-60	30-60	30-60	30-60	<30	<30	30-60	>60	<30	30-60	30-60	<30
Meta	Flow cell ID
Meta	Reported Ethnicity	N/A	Caucasian	Caucasian	Caucasian	Caucasian	Caucasian	Black	Black	Latin Amercian	Caucasian	Caucasian	Caucasian	Caucasian	Caucasian	Caucasian	Caucasian	Caucasian	Caucasian	Chinese	Chinese	Unknown	Unknown	Southeast Asian	Southeast Asian	Unknown	Unknown	Caucasian	Caucasian	Caucasian	South Asian	Caucasian	Caucasian	Caucasian	Caucasian
Meta	resequencing IDs
Meta	GEO Accession	GSM3178782	GSM3178783	GSM3178784		GSM3178785		GSM3178786													GSM5616002													GSM5616004	GSM5616006
Other	XIST/ChrY expr	0.05% chrY	0.02% chrY	0.02% XIST	0.03% XIST	0.06% chrY	0.04% chrY	0.05% chrY	0.07% chrY	0.05% XIST	0.02% chrY	0.04% XIST	0.02% XIST	0.02% XIST	0.02% XIST	0.04% chrY	0.04% chrY	0.08% XIST	0.04% XIST	0.04% chrY	0.04% chrY	0.05% XIST + 0.03% chrY	0.01% XIST + 0.03% chrY	0.04% chrY	0.04% chrY	0.03% XIST	0.08% XIST	0.05% chrY	0.03% chrY	0.01% XIST	0.04% XIST	0.03% chrY	0.01% XIST	0.02% XIST	0.05% XIST
Cell Ranger	Pipeline																			2.2.0					3.0.1		3.1.0	3.0.1					3.1.0
Cell Ranger	Genome																			GRCh38					GRCh38		GRCh38-3.0.0	GRCh38					GRCh38-1.2.0
Cell Ranger	CR Warnings										Low Fraction of Reads in Cells (47.8%)	Low Fraction of Reads in Cells (34%)	Low Fraction of Reads in Cells (33.4%)			Low Fraction of Reads in Cells (43.5%)	Low Faction of Reads in Cells (59.8%)	Low Fraction of Reads in Cells (61%)	Low Faction of Reads in Cells (37.2%)	Low Fraction of Reads in Cells (37.9%)	Low Fraction of Reads in Cells (67%)	Low Fraction of REads in Cells (52.6%)			Low Fraction of Reads in Cells (54.2%)				Low Fraction of Reads in Cells (48.1%)					Low Fraction of Reads in Cells (56.8%)	Low Fraction of Reads in Cells (63.6%)
Cell Ranger	Total Reads	463236917	537316704	354537728	304085979	459081940	434926611	372170107	352752152	1299130642	456505631	518796044	495323729	620796058	341424439	783811480	1250418543	611384598	1334194285	166441658	897033893	292331026	237295281	798416000	239328548	448902431	199420007	152516893	1350135565	1041231341	1264904239	314683351	607032905	1202820192	1035909471			20896871949
Cell Ranger	Sequencing Saturation	0.924	0.857	0.831	0.722	0.849	0.807	0.845	0.873	0.777	0.689	0.837	0.859	0.919	0.851	0.871	0.888	0.758	0.93	0.351	0.92	0.498	0.765	0.967	0.673	0.64	0.162	0.518	0.931	0.896	0.901	0.555	0.91	0.901	0.929			0.780394
Cell Ranger	N gene	33694	33694	33694	33694	33694	33694	33694	33694	33694	33694	33694	33694	33694	33694	33694	33694	33694	33694	33694	33694	33694	33694	33694	33694	33694	33694	33694	33694	33694	33694	33694	33694	33694	33694
Cell Ranger	N cells	1771	5189	4050	3728	1974	63021	5461	2719	13999	4899	2083	2180	13961	3361	3745	20187	24598	10787	4296	6871	12757	11234	40000	28047	59896	58926	57833	14500	56427	65540	35463	10000	7834	15721			669697
Cell Ranger	Mean reads/cell	261567	103549	87540	81568	232564	6901	68150	129735	92802	93183	249061	227212	44466	101584	209295	61942	24855	123685	38743	130554	22915	21122	19950	8533	7495	3384	2637	93113	18453	19300	8874	60703	153528	65893			84038.5
Cell Ranger	Med Gene/cell	179	425	1134	1274	954	120	205	1035	949	1150	1125	1209	134	1640	883	443	520	365	725	662	855	225	177	396	642	446	195	510	605	467	837	216	384	512			604.788
EmptyDrops	N gene	13324	11263	14390	15397	12912	11171	14199	14403	16013	14595	14581	13609	11479	15168	14580	13995	14127	14255	13564	13850	15032	12782	11219	14262	11765	16704	12533	13904	6519	14362	14162	12117	14570	15931			13562.7
EmptyDrops	N cells	1193	1439	8347	9010	1166	1370	4924	3797	1044	4270	10936	1412	2402	3502	1693	1914	2459	2250	1870	2066	13638	2951	9486	10619	2466	15748	2997	3742	314	4953	2468	713	7800	11219			152676
EmptyDrops	Total UMI	6494860	4145208	21899403	32029587	7842534	3728811	9180685	12084713	13941871	31211727	17408516	11294742	3536106	22213457	14582971	6997950	12187601	10330009	6161430	8630931	46460433	22413110	5559783	13552497	9743412	37929837	4471368	11400438	753803	11897211	13637511	13320720	41919034	17566672			484315484
EmptyDrops	Genes/cell	1143	784	385	446	1310	629	391	910	1966.5	1109	337	1450.5	280	1594	1010	970	1199	976	940	928	825	1180	267	573	1124	849	541	842.5	926.5	863	1423	2772	376	555		500	917.606
EmptyDrops	UMI/cell	2802	2452	803	909.5	5002.5	2245.5	882.5	2313	7490.5	5769.5	620	4868	631.5	4697	5349	3060.5	4339	3095.5	2646	2527	2754.5	5020	524	1098	3568	2173	1265	2094.5	2330	2167	4646	16991	1058	1034		875 - Norm to 1500	3167.56
EmptyDrops	UMI/gene/cell	2.45144	3.12755	2.08571	2.03924	3.8187	3.56995	2.25703	2.54176	3.80905	5.20243	1.83976	3.35608	2.25536	2.94668	5.29604	3.15515	3.61885	3.17162	2.81489	2.72306	3.33879	4.25424	1.96255	1.91623	3.17438	2.55948	2.33826	2.48605	2.51484	2.51101	3.26493	6.12951	2.81383	1.86306			3.03821
SoupX	Total UMI	5880625	3784240	19227326	26059235	6379457	2361706	7370158	10067019	7641648	18049636	13283366	9001880	2771313	19676618	13099175	3228454	6166508	8351469	5330348	7098781	23013334	12852743	2254342	4099180	7273186	11845279	2291158	6934539	118799	3467407	4794867	11903277	33431932	7467765			3.069e+08
SoupX	% Removed	0.0945725	0.0870808	0.122016	0.186401	0.186557	0.366633	0.19721	0.166963	0.451892	0.421703	0.236962	0.203003	0.216281	0.114203	0.101749	0.538657	0.494034	0.191533	0.134885	0.177519	0.504668	0.426552	0.594527	0.697533	0.253528	0.687706	0.487594	0.39173	0.842401	0.708553	0.648406	0.106409	0.202464	0.57489			0.354625
SoupX	Genes/cell	1121	776	372	411	1293	593.5	376	876	1587	759.5	300	1375.5	257	1517	971.5	754	928	944	906	882	620	885	228	320	1102	686	497	713	389	534	977	2760	311	349		500	783.455

### Sheet: PSC Single Cell
meta	Sample	PSC014X_caudate_5pr	PSC018_Caudate	PSC019_Caudate_5pr	PSC024_Caudate_5pr
meta	Donor	PSC014	PSC018	PSC019	PSC024
meta	Sample	Caudate	Caudate	Caudate	Caudate
meta	Technique	5' sc	5' sc	5' sc	5' sc
meta	Chemistry			5' R2-only
meta	IBD	IBD	No IBD
meta	Sex	M	F	F	F
meta	age group	30-60	60+	<30	<30
Cell Ranger	CR Warnings	Low fraction of reads in cells (69.8%)	Low fraction of reads in cells (65.6%)		Low Fraction Reads Confidently Mapped To Transcriptome (15.2%), Low Fraction Reads in Cells (36.5%)
Cell Ranger	Pipeline Version	3.1.0	3.1.0	3.1.0	3.1.0
Cell Ranger	Genome	GRCh38-3.0.0	GRCh38-3.0.0	GRCh38-3.0.0	GRCh38-3.0.0
Cell Ranger	Total Reads	541352514	465829513	769691104	118946126
Cell Ranger	Mapped Genome	0.899	0.842	0.669	0.52
Cell Ranger	Mapped Transcriptome	0.601	0.522	0.576	0.152
Cell Ranger	Sequencing Saturation	0.932	0.724	0.839	0.543
Cell Ranger	Intronic	0.039	0.081	0.029	0.009
Cell Ranger	Antisense	0.017	0.013	0.013	0.011
Cell Ranger	Reads in cells	0.698	0.656	0.931	0.364
Cell Ranger	N cells	3434	8664	18286	1009
Cell Ranger	Mean reads/cell	157645	53766	42091	117885
Cell Ranger	Median UMI/cell	2426	2680	2923	1480
Cell Ranger	Med Gene/cell	839	612	217	623
Cell Ranger	UMI/gene/cell	2.89154	4.37908	13.47	2.3756
EmptyDrops	N gene	1173	16436	14903	11366
EmptyDrops	N cells		5863	8842	2346
EmptyDrops	Total UMI	10210102	27530762	41258118	3071842
EmptyDrops	%MT	0.077	0.215	4.3	15.4
EmptyDrops	Genes/cell	1873	742	1286	199
EmptyDrops	UMI/cell	5602	1514	3940	350
EmptyDrops	UMI/gene/cell	2.99092	2.04043	3.06376	1.75879
SoupX	N gene	14501	16108	14553	11319
SoupX	N cells	1173	5863	8842	2038
SoupX	Total UMI	9602404	24858790	25145142	2583203
SoupX	% MT			2.4	13.8
SoupX	% Removed	0.0595193	0.0970541	0.390541	0.15907
SoupX	Genes/cell	1861	729	1150	219
SoupX	UMI/cell	5320	1322	2365	320
SoupX	UMI/gene/cell	2.85868	1.81344	2.05652	1.46119

### Sheet: PSC Single Nucleus
meta	Sample	PSC011_TST	PSC014_Section3_Nuclei	PSC018_Section3_Nuclei
meta	Donor	PSC011	PSC014	PSC018
meta	Sample	Caudate	Section3	Section3
meta	Technique	3' sn TST V3	3' sn TST	3' sn TST
meta	Chemistry		3' V3	3' V3
meta	IBD	IBD	IBD	No IBD
meta	Sex	F	M	F
meta	age group	30-60	30-60	60+
Cell Ranger	CR Warnings	High Fraction of Reads Mapped Antisense to Genes (19.7%); Low Fraction Reads in Cells (66.3%)	Low Fraction Reads Confidently Mapped to Transcriptome (5.5%), Low Fraction Reads in Cells (47.3%)	Low Fraction of Reads Mapped to Transcriptome (29.8%), High Franction of Antisense Reads (12.7%)
Cell Ranger	Pipeline Version	3.1.0	3.1.0	3.1.0
Cell Ranger	Genome	GRCh38-1.2.0_premrna	GRCh38-1.2.0_premrna	GRCh38-1.2.0_premrna
Cell Ranger	Total Reads	477956951	1026881620	743021925
Cell Ranger	Mapped Genome	0.732	0.149	0.525
Cell Ranger	Mapped Transcriptome	0.389	0.055	0.298
Cell Ranger	Sequencing Saturation	0.331	0.548	0.386
Cell Ranger	Intronic	0	0	0
Cell Ranger	Antisense	0.197	0.02	0.127
Cell Ranger	Reads in cells	0.663	0.373	0.773
Cell Ranger	N cells	13089	9938	14457
Cell Ranger	Mean reads/cell	36516	103329	51395
Cell Ranger	Median UMI/cell	4921	920	6184
Cell Ranger	Med Gene/cell	2392	576	2838
EmptyDrops	N gene	23297	16951	24102
EmptyDrops	N cells	10219	7174	12205
EmptyDrops	Total UMI	72082869	9294559	96523303
EmptyDrops	%MT	0.03	0.1197	0.0248
EmptyDrops	Genes/cell	2732	707	3127
EmptyDrops	UMI/cell	6041	1106	7374
EmptyDrops	UMI/gene/cell	2.2112	1.56436	2.35817
SoupX	N gene	21678	15309	22674
SoupX	N cells	10219	7174	12205
SoupX	Total UMI	49900293	5468000	64207935
SoupX	% MT	29598	0.004
SoupX	% Removed	0.307737	0.411699	0.334793
SoupX	Genes/cell	2290	631	2444
SoupX	UMI/cell	4001	630	4802
SoupX	UMI/gene/cell	1.74716	0.998415	1.96481

### Sheet: Spatial Transcriptomics
meta	Sample	PSC011_4_A1	PSC011_4_B1	PSC011_4_C1	PSC011_4_D1	C73_A1	C73_B1	C73_C1_RESEQ	C73_D1
meta	Donor	PSC011	PSC011	PSC011	PSC011	C73	C73	C73	C73
meta	Sample
Meta	GEO Accession								GSM5616008
meta	Technique	ADT Spatial (VISIUM)	ADT Spatial (VISIUM)	ADT Spatial (VISIUM)	ADT Spatial (VISIUM)	ADT Spatial (VISIUM)	ADT Spatial (VISIUM)	ADT Spatial (VISIUM)	ADT Spatial (VISIUM)
meta	Chemistry	Spatial 3' v1	Spatial 3' v1	Spatial 3' v1	Spatial 3' v1	Spatial 3' v1	Spatial 3' v1	Spatial 3' v1	Spatial 3' v1
meta	IBD	IBD	IBD	IBD	IBD	NA	NA	NA	NA
meta	Sex	F	F	F	F	M	M	M	M
meta	age group	30-60	30-60	30-60	30-60	30-60	30-60	30-60	30-60
Cell Ranger	CR Warnings
Cell Ranger	Pipeline Version	spaceranger-1.1.0	spaceranger-1.1.0	spaceranger-1.1.0	spaceranger-1.1.0	spaceranger-1.1.0	spaceranger-1.1.0	spaceranger-1.1.0	spaceranger-1.1.0
Cell Ranger	Genome	GRCh38-2020-A	GRCh38-2020-A	GRCh38-2020-A	GRCh38-2020-A	GRCh38-2020-A	GRCh38-2020-A	GRCh38-2020-A	GRCh38-2020-A
Cell Ranger	Total Reads	393434189	338233467	279060251	328883636	172491290	123712899	331954132	167400637
Cell Ranger	Mapped Genome	0.675	0.721	0.801	0.726
Cell Ranger	Mapped Transcriptome	0.559	0.594	0.658	0.546	0.77	0.78	0.844	0.732
Cell Ranger	Sequencing Saturation	0.741	0.753	0.758	0.818	0.745	0.743	0.797	0.77
Cell Ranger	Intronic	0.019	0.018	0.023	0.03
Cell Ranger	Antisense	0.006	0.007	0.01	0.01
Cell Ranger	Reads in cells	0.771	0.733	0.72	0.547
Cell Ranger	N genes					20412	19827	21015	19784
Cell Ranger	N cells	3118	2670	3322		2378	2349	2277	2265
Cell Ranger	Mean reads/cell	126182	126679	84004	103618	72536	52666	145786	73908
Cell Ranger	Median UMI/cell	11543	9590	7736	4221	8134	6537	18924	6010
Cell Ranger	Med Gene/cell	2908	2534	2220	1563	2227	1866	3514	1884

### Sheet: Nanostring
meta	Sample	PSC011_4	PSC014_3	PSC018_1	C73_A4	C76_A2
meta	Donor	PSC011	PSC014	PSC018	C73	C76
meta	Sample	Section4	Section3	Section1	SectionA4	SectionA2
Meta	GEO Accession
meta	Technique	Nanostring GeoMx DSP	Nanostring GeoMx DSP	Nanostring GeoMx DSP	Nanostring GeoMx DSP	Nanostring GeoMx DSP
meta	Chemistry
meta	IBD	IBD	IBD	No IBD	NA	NA
meta	Sex	F	M	F	M	M
meta	age group	30-60	30-60	60+	30-60	30-60
Meta	Flow cell ID
