## Supplementary Table 2 for "Single-cell and spatial transcriptomics reveals the human liver immunological landscape and myeloid dysfunction in PSC"

### Sheet: Celltype Marker Genes from Heal
Gene	Specific Type	General Type
CD79A	B cell	B cell
CD79B	B cell	B cell
IGHM	Naive B cell	B cell
IGHA1	Plama B cell	B cell
IGHA2	Plama B cell	B cell
IGHG1	Plama B cell	B cell
IGHG2	Plama B cell	B cell
IGHG3	Plama B cell	B cell
IGHG4	Plama B cell	B cell
IGHGP	Plama B cell	B cell
IGKC	Plama B cell	B cell
IGLC2	Plama B cell	B cell
IGLC3	Plama B cell	B cell
IGLL5	Plama B cell	B cell
BIRC5	Cellcycle	Cellcycle
CDC20	Cellcycle	Cellcycle
CDK1	Cellcycle	Cellcycle
CDK4	Cellcycle	Cellcycle
HMGB2	Cellcycle	Cellcycle
MKI67	Cellcycle	Cellcycle
TOP2A	Cellcycle	Cellcycle
APOA1	ApoLipoChol	Cholangiocyte
APOA2	ApoLipoChol	Cholangiocyte
APOC1	ApoLipoChol	Cholangiocyte
APOC3	ApoLipoChol	Cholangiocyte
AGXT	Cholangio	Cholangiocyte
AMBP	Cholangio	Cholangiocyte
ANXA4	Cholangio	Cholangiocyte
CLDN1	Cholangio	Cholangiocyte
DEFB1	Cholangio	Cholangiocyte
EEF1A1	Cholangio	Cholangiocyte
EPCAM	Cholangio	Cholangiocyte
FXYD2	Cholangio	Cholangiocyte
GNB2L1	Cholangio	Cholangiocyte
HP	Cholangio	Cholangiocyte
MT2A	Cholangio	Cholangiocyte
NEAT1	Cholangio	Cholangiocyte
RPL3	Cholangio	Cholangiocyte
KRT18	KeratinsChol	Cholangiocyte
KRT19	KeratinsChol	Cholangiocyte
KRT7	KeratinsChol	Cholangiocyte
KRT8	KeratinsChol	Cholangiocyte
LGALS2	Mucus Secreting	Cholangiocyte
MUC1	Mucus Secreting	Cholangiocyte
MUC3A	Mucus Secreting	Cholangiocyte
MUC5B	Mucus Secreting	Cholangiocyte
PIGR	Mucus Secreting	Cholangiocyte
SCGB3A1	Mucus Secreting	Cholangiocyte
SLPI	Mucus Secreting	Cholangiocyte
SPINK1	Mucus Secreting	Cholangiocyte
TFF3	Mucus Secreting	Cholangiocyte
CD34	Arterial	Endothelial
PLVAP	Arterial	Endothelial
PODXL	Arterial	Endothelial
ACKR1	cvEndo	Endothelial
RSPO3	cvEndo	Endothelial
WNT2	cvEndo	Endothelial
CLEC1B	cvLSEC	Endothelial
CLEC4G	cvLSEC	Endothelial
CLEC4M	cvLSEC	Endothelial
CRHBP	cvLSEC	Endothelial
FCN2	cvLSEC	Endothelial
FCN3	cvLSEC	Endothelial
STAB1	cvLSEC	Endothelial
STAB2	cvLSEC	Endothelial
C7	Endothelial	Endothelial
DNASE1L3	Endothelial	Endothelial
ENG	Endothelial	Endothelial
GSN	Endothelial	Endothelial
INMT	Endothelial	Endothelial
LIFR	Endothelial	Endothelial
PECAM1	Endothelial	Endothelial
PLAC8	Endothelial	Endothelial
RAMP3	Endothelial	Endothelial
TIMP3	Endothelial	Endothelial
VWF	Endothelial	Endothelial
ADRIF	ppLSEC	Endothelial
AQP1	ppLSEC	Endothelial
CLEC14A	ppLSEC	Endothelial
ID1	ppLSEC	Endothelial
IGFBP7	ppLSEC	Endothelial
MGP	ppLSEC	Endothelial
S100A6	ppLSEC	Endothelial
SPARCL1	ppLSEC	Endothelial
TM4SF1	ppLSEC	Endothelial
ADH1A	C-Hepato	Hepatocyte
ADH1B	C-Hepato	Hepatocyte
ADH1C	C-Hepato	Hepatocyte
ADH4	C-Hepato	Hepatocyte
CES1	C-Hepato	Hepatocyte
CYP2E1	C-Hepato	Hepatocyte
CYP3A4	C-Hepato	Hepatocyte
CYP3A5	C-Hepato	Hepatocyte
DCXR	C-Hepato	Hepatocyte
GSTA1	C-Hepato	Hepatocyte
OAT	C-Hepato	Hepatocyte
ASGR1	Hepatocyte	Hepatocyte
SERPINA1	Hepatocyte	Hepatocyte
AGT	P-Hepato	Hepatocyte
ALB	P-Hepato	Hepatocyte
ALDOB	P-Hepato	Hepatocyte
APOA1	P-Hepato	Hepatocyte
CYP1A2	P-Hepato	Hepatocyte
CYP2A6	P-Hepato	Hepatocyte
CYP2A7	P-Hepato	Hepatocyte
CYP2D6	P-Hepato	Hepatocyte
FGA	P-Hepato	Hepatocyte
FGB	P-Hepato	Hepatocyte
GLS2	P-Hepato	Hepatocyte
HAL	P-Hepato	Hepatocyte
HAMP	P-Hepato	Hepatocyte
SDS	P-Hepato	Hepatocyte
CD3D	abT (incl. CD4+ & CD8+)	Lymphocyte
CD3E	abT (incl. CD4+ & CD8+)	Lymphocyte
TRAC	abT (incl. CD4+ & CD8+)	Lymphocyte
TRBC2	abT (incl. CD4+ & CD8+)	Lymphocyte
CD4	CD4+ T	Lymphocyte
CD40LG	CD4+ T	Lymphocyte
IL7R	CD4+ T	Lymphocyte
LTB	CD4+ T	Lymphocyte
RCAN3	CD4+ T	Lymphocyte
S100A4	CD4+ T	Lymphocyte
SPOCK2	CD4+ T	Lymphocyte
CD8A	CD8+ T	Lymphocyte
CD8B	CD8+ T	Lymphocyte
FCGR3A	cNK	Lymphocyte
GNLY	cNK	Lymphocyte
GZMB	cNK	Lymphocyte
TBX21	cNK	Lymphocyte
XCL2	cNK	Lymphocyte
CD7	gdT	Lymphocyte
CTSW	gdT	Lymphocyte
GATA3	gdT	Lymphocyte
TRDC	gdT	Lymphocyte
TRGC1	gdT	Lymphocyte
TRGC2	gdT	Lymphocyte
CD69	lrNK	Lymphocyte
CMC1	lrNK	Lymphocyte
EOMES	lrNK	Lymphocyte
GZMK	lrNK	Lymphocyte
KLRC1	lrNK	Lymphocyte
KLRF1	lrNK	Lymphocyte
XCL1	lrNK	Lymphocyte
AREG	ActivatedMac	Macrophage/Myeloid
CCL3	ActivatedMac	Macrophage/Myeloid
CD83	ActivatedMac	Macrophage/Myeloid
CXCL2	ActivatedMac	Macrophage/Myeloid
CXCL3	ActivatedMac	Macrophage/Myeloid
IL1B	ActivatedMac	Macrophage/Myeloid
NAMPT	ActivatedMac	Macrophage/Myeloid
PLAUR	ActivatedMac	Macrophage/Myeloid
SRGN	ActivatedMac	Macrophage/Myeloid
THBS1	ActivatedMac	Macrophage/Myeloid
C1QA	Kupffer	Macrophage/Myeloid
C1QB	Kupffer	Macrophage/Myeloid
C1QC	Kupffer	Macrophage/Myeloid
CD163	Kupffer	Macrophage/Myeloid
CD5L	Kupffer	Macrophage/Myeloid
CTSB	Kupffer	Macrophage/Myeloid
FTL	Kupffer	Macrophage/Myeloid
HMOX1	Kupffer	Macrophage/Myeloid
MARCO	Kupffer	Macrophage/Myeloid
SEPP1	Kupffer	Macrophage/Myeloid
SLC40A1	Kupffer	Macrophage/Myeloid
VCAM1	Kupffer	Macrophage/Myeloid
ACP5	LAM-like	Macrophage/Myeloid
CSTB	LAM-like	Macrophage/Myeloid
FABP5	LAM-like	Macrophage/Myeloid
LGMN	LAM-like	Macrophage/Myeloid
PLD3	LAM-like	Macrophage/Myeloid
PSAP	LAM-like	Macrophage/Myeloid
APOE	Macrophage	Macrophage/Myeloid
CD14	Macrophage	Macrophage/Myeloid
CD54	Macrophage	Macrophage/Myeloid
CD68	Macrophage	Macrophage/Myeloid
FTH1	Macrophage	Macrophage/Myeloid
IL18	Macrophage	Macrophage/Myeloid
NINJ1	Macrophage	Macrophage/Myeloid
PLAC8	Macrophage	Macrophage/Myeloid
PLTP	Macrophage	Macrophage/Myeloid
VSIG4	Macrophage	Macrophage/Myeloid
CD74	MHCII/cDC	Macrophage/Myeloid
HLA-DPA1	MHCII/cDC	Macrophage/Myeloid
HLA-DQB1	MHCII/cDC	Macrophage/Myeloid
HLA-DRA	MHCII/cDC	Macrophage/Myeloid
HLA-DRB1	MHCII/cDC	Macrophage/Myeloid
FCN1	Monocyte-derived	Macrophage/Myeloid
LYZ	Monocyte-derived	Macrophage/Myeloid
MNDA	Monocyte-derived	Macrophage/Myeloid
S100A12	Monocyte-derived	Macrophage/Myeloid
S100A4	Monocyte-derived	Macrophage/Myeloid
S100A6	Monocyte-derived	Macrophage/Myeloid
S100A8	Monocyte-derived	Macrophage/Myeloid
S100A9	Monocyte-derived	Macrophage/Myeloid
VCAN	Monocyte-derived	Macrophage/Myeloid
CST3	Myeloid	Macrophage/Myeloid
BASP1	Neutrophil	Macrophage/Myeloid
CSF3R	Neutrophil	Macrophage/Myeloid
CXCL8	Neutrophil	Macrophage/Myeloid
CXCR1	Neutrophil	Macrophage/Myeloid
CXCR2	Neutrophil	Macrophage/Myeloid
FCGR3B	Neutrophil	Macrophage/Myeloid	Key marker
FPR1	Neutrophil	Macrophage/Myeloid
G0S2	Neutrophil	Macrophage/Myeloid
IFITM2	Neutrophil	Macrophage/Myeloid
S100A11	Neutrophil	Macrophage/Myeloid
FCER1G	ResidentMac	Macrophage/Myeloid
FOLR2	ResidentMac	Macrophage/Myeloid
LYVE1	ResidentMac	Macrophage/Myeloid
MS4A7	ResidentMac	Macrophage/Myeloid
TIMD4	ResidentMac	Macrophage/Myeloid
TIMP1	ResidentMac	Macrophage/Myeloid
AIF1	SynapseMac	Macrophage/Myeloid
COTL1	SynapseMac	Macrophage/Myeloid
IFITM3	SynapseMac	Macrophage/Myeloid
LST1	SynapseMac	Macrophage/Myeloid
HBA1	RBC	RBC
HBA2	RBC	RBC
HBB	RBC	RBC
HBD	RBC	RBC
CCL2	AP1+ Stellate	Stellate/Mesenchymal
FBLN5	AP1+ Stellate	Stellate/Mesenchymal
FOSB	AP1+ Stellate	Stellate/Mesenchymal
JUNB	AP1+ Stellate	Stellate/Mesenchymal
PDGFRA	AP1+ Stellate	Stellate/Mesenchymal
SOCS3	AP1+ Stellate	Stellate/Mesenchymal
SOD2	AP1+ Stellate	Stellate/Mesenchymal
COLEC11	Quiescent Stellate	Stellate/Mesenchymal
HGF	Quiescent Stellate	Stellate/Mesenchymal
PTH1R	Quiescent Stellate	Stellate/Mesenchymal
RBP1	Quiescent Stellate	Stellate/Mesenchymal
RELN	Quiescent Stellate	Stellate/Mesenchymal
VIPR1	Quiescent Stellate	Stellate/Mesenchymal
ACTA2	Stellate-Fiber	Stellate/Mesenchymal
COL1A1	Stellate-Fiber	Stellate/Mesenchymal
COL1A2	Stellate-Fiber	Stellate/Mesenchymal
MYL9	Stellate-Fiber	Stellate/Mesenchymal
TAGLN	Stellate-Fiber	Stellate/Mesenchymal
CD9	VSMC	Stellate/Mesenchymal
CRYAB	VSMC	Stellate/Mesenchymal
PMEPA1	VSMC	Stellate/Mesenchymal
RGCC	VSMC	Stellate/Mesenchymal

### Sheet: Genes used for scmap assignment
Endothelial	Macrophage
FCN2	MARCO
FCN3	CD5L
STAB1	SLC40A1
STAB2	FTL
CLEC1B	CD163
CLEC4G	SEPP1
CLEC4M	C1QC
CRHBP	C1QB
SPARCL1	C1QA
TM4SF1	CTSB
CLEC14A	HMOX1
ID1	VCAM1
IGFBP7	HLA-DRA
MGP	HLA-DPA1
ADRIF	HLA-DPB1
S100A6	CD74
AQP1	VSIG4
VWF	NINJ1
ENG	IL18
PECAM1	LYZ
DNASE1L3	S100A4
TIMP3	S100A6
LIFR	S100A9
C7	S100A12
RSPO3	MNDA
ACKR1	VCAN
WNT2	FCN1
INMT	ACP5
PLAC8	PLD3
PODXL	PSAP
PLVAP	CSTB
CD34	LGMN
GSN	FTH1
RBP7	CD68
RAMP3	APOE
	GLUL
	FAABP5
	GPNMB
	CD9
	SPP1
	APOC1
	RBP7
	PLTP
	FOLR2
	TIMD4
	LYVE1
	RCER1G
	MS4A7
	TIMP1
	CD14
	CXCL3
	THBS1
	NAMPT
	CXCL2
	CD83
	IL1B
	AREG
	CCL3
	PLAUR
	SRGN
	PLAC8
	CD54
	LST1
	IFITM3
	AIF1
	COTL1

### Sheet: Celltype Marker Genes from PSC
Gene	Specific Type	General Type
GATA3	Treg	Tcell
FOXP3	Treg	Tcell
CTLA4	Treg	Tcell
IL2RA	Treg	Tcell
IGHD	Naive B	Bcell
IGHM	Naive B	Bcell
TIGIT	NKT	Tcell
TRGC2	NKT	Tcell
TRAC	NKT	Tcell
CD3E	NKT	Tcell
CD3D	NKT	Tcell
CMC1	NKT	Tcell
EOMES	NKT	Tcell
GZMK	NKT	Tcell
KLRB1	NKT	Tcell
SCT	pDC	Dendritic
CLEC4C	pDC	Dendritic
LILRA4	pDC	Dendritic
IL3RA	pDC	Dendritic
TLR9	pDC	Dendritic
TLR7	pDC	Dendritic
CLEC10A	cDC	Dendritic
XCR1	cDC	Dendritic
BATF3	cDC	Dendritic
CLEC9A	cDC	Dendritic
LY75	cDC	Dendritic
CD1C	cDC	Dendritic
HLA-DPB1	Dendritic	Dendritic
HLA-DQB1	Dendritic	Dendritic
HLA-DPA1	Dendritic	Dendritic
HLA-DRA	Dendritic	Dendritic
FCGR3B	Neutrophil	Macrophage
IL7R	Naive T cell	Tcell
SELL	Naive T cell	Tcell
CCR7	Naive T cell	Tcell
