## Supplementary Table 3 for "Single-cell and spatial transcriptomics reveals the human liver immunological landscape and myeloid dysfunction in PSC"

### Sheet: Coarse_WholeMap
	G1	G2M	S	Total cells	N Samples	C37	C39	C41	C41-NPC	C42	C42-NPC	C43	C43-NPC	C46_RESEQ	C48	C49	C50	C51	C51_Flush	C52	C53_RESEQ	C54	C56_RESEQ	C58_5pr	C58_RESEQ	C59	C59_5pr	C61_5pr	C61_RESEQ	C63_5pr_reseq	C63_reseq	C64_5pr	C64_RESEQ	C66_RESEQ	C68_RESEQ	C69	C70_5pr_reseq	C70_RESEQ	C72_RESEQ	# Samples with >5 cells	Simpson Index	Manual_Anno	Subclustering Group
0	7815	5326	4955	18096	34	29	205	555	374	3	52	62	51	183	1404	165	227	6	233	54	439	625	100	351	264	418	3429	1408	35	3114	438	200	637	41	955	232	125	310	1372	33	0.0935694	PortalHep	Hepatocyte1
1	6511	4456	4432	15399	32	0	84	129	71	1	45	3	60	69	611	112	98	0	66	54	369	424	201	311	151	102	2603	2197	22	3475	186	324	545	55	899	535	34	21	1542	30	0.120277	PortalHep	Hepatocyte1
2	5685	3838	3231	12754	34	9	80	332	349	8	53	9	13	74	1215	190	80	56	12	239	415	608	146	264	128	214	3027	980	5	1633	278	121	346	12	445	165	102	279	867	33	0.101985	PortalHep	Hepatocyte2
3	4713	2985	4647	12345	34	431	115	27	729	460	338	1101	1990	206	35	124	12	224	1152	238	159	39	756	66	697	54	143	178	20	1120	115	118	428	25	470	313	8	95	359	34	0.0707991	CD3abTcells	NKT
4	3568	2484	2710	8762	34	51	164	623	415	9	8	30	57	63	352	280	134	29	132	70	126	260	22	65	56	654	1004	729	45	1229	397	57	262	19	399	266	143	268	344	34	0.0662226	CentralHep	Hepatocyte1
5	2615	2412	2302	7329	34	15	70	379	397	20	23	46	127	57	233	170	146	18	118	32	61	86	74	59	35	484	1250	468	33	712	480	64	235	15	374	181	144	316	407	34	0.069696	CentralHep	Hepatocyte1
6	2645	1836	1858	6339	34	208	45	106	155	31	49	143	169	66	40	477	33	11	49	55	54	66	53	25	61	84	247	426	59	1518	110	339	393	28	377	213	10	158	481	34	0.0913858	cvLSECs	Endo
7	2496	2132	1506	6134	34	171	59	212	349	122	51	208	66	79	30	830	169	114	453	174	99	48	174	266	296	72	153	123	5	438	84	208	187	17	271	138	24	76	368	33	0.0530217	InfMac	Mac
8	2302	1444	1247	4993	34	124	115	177	243	116	38	80	28	48	22	492	180	109	255	121	67	101	103	250	95	131	219	98	7	478	96	168	274	23	238	103	6	30	358	34	0.0489569	NonInfMac	Mac
9	1723	738	882	3343	34	12	81	739	620	2	4	6	12	59	103	136	34	3	25	19	4	8	6	46	31	281	331	130	1	75	120	17	22	1	26	13	98	198	80	28	0.112637	CentralHep	Hepatocyte1
10	1355	809	919	3083	34	54	48	134	237	62	57	168	168	42	40	157	53	6	22	78	29	59	68	36	36	72	110	108	14	425	34	160	161	12	115	87	4	40	187	33	0.0539696	PortalEndo	Endo
11	849	499	626	1974	34	14	11	9	16	74	68	81	243	14	4	39	17	34	69	30	29	56	78	31	47	11	118	115	2	441	28	38	39	1	127	21	2	4	63	29	0.0887048	gdTcells	NKT
12	26	798	593	1417	34	14	34	15	14	77	40	12	26	5	1	17	18	136	669	24	7	6	30	20	9	2	9	32	2	75	5	6	7	4	53	9	1	2	36	26	0.244571	NKcells	NKT
13	608	444	365	1417	32	10	2	27	22	3	5	10	9	8	13	33	5	2	7	5	6	7	7	11	6	4	41	82	0	657	20	34	70	8	53	107	0	8	135	25	0.240755	Stellate	Stellate
14	491	399	360	1250	34	4	181	28	21	66	40	51	95	24	26	21	63	11	68	27	9	30	46	17	24	4	44	44	1	82	35	11	13	39	77	15	2	6	25	30	0.0565158	AntiBcell	AntiB
15	453	294	264	1011	33	8	24	43	25	11	12	34	59	13	47	75	55	3	7	9	22	8	10	10	4	29	63	47	0	131	15	11	29	8	35	23	9	30	102	31	0.058316	Cholangiocyte	Cholangiocyte
16	443	184	302	929	31	11	5	20	27	32	20	93	158	12	0	77	5	12	108	57	9	7	75	7	39	0	4	10	2	45	5	6	21	2	15	18	0	10	17	25	0.0803461	MatBcell	NKT
17	211	417	154	782	34	3	7	4	11	3	2	12	15	8	36	11	59	5	4	99	3	15	64	1	5	2	139	51	1	88	17	10	20	1	19	28	1	23	15	21	0.0870841	ErythHep	Hepatocyte2
18	47	48	4	99	9	1	0	0	0	5	1	24	53	0	0	0	0	1	13	0	0	1	0	0	0	0	0	0	0	0	0	0	0	0	0	0	0	0	0	3	0.373839	Eryth	Hepatocyte2
19	5	51	30	86	20	0	0	3	3	0	1	0	1	2	0	15	2	1	36	1	0	3	0	0	0	0	0	1	1	1	3	0	1	3	1	1	0	0	6	3	0.273121	CentralHep	Hepatocyte1

### Sheet: Macrophages
	C37	C39	C41	C42	C43	C46	C48	C49	C50	C51	C52	C53	C54	C56	C58	C59	C61	C63	C64	C66	C68	C69	C70	C72	Total Cells	Simpson	Donors (>5 cells)	Donors (>=1 cells)
Activated	11	16	124	19	19	14	2	118	14	88	28	2	1	18	64	13	6	14	36	0	13	11	10	38	679	0.102548	20	23
Debris	4	5	15	15	15	2	2	14	20	16	11	12	1	10	26	25	29	116	31	14	36	10	5	32	466	0.0973586	18	24
Kupffer	99	57	96	93	40	27	6	129	113	138	64	41	41	52	114	122	55	477	243	23	125	71	10	142	2378	0.0797254	24	24
LAM-like	4	12	104	22	7	8	0	28	5	34	11	2	4	14	134	11	16	6	14	0	13	3	2	101	555	0.139024	16	22
LSEC-Doublet	8	22	37	1	6	3	3	54	11	22	4	5	3	3	3	11	5	30	21	1	8	7	3	11	282	0.0916956	13	24
MHCII/DC	36	21	134	53	42	25	10	183	47	94	43	15	28	51	90	58	39	147	97	2	41	43	21	121	1441	0.0662674	23	24
Monocyte-Activated	32	2	98	18	90	8	0	133	11	114	31	12	0	22	84	19	6	14	38	0	46	10	14	18	820	0.0942058	20	21
Monocyte	79	8	180	53	124	20	19	337	34	212	65	46	17	51	217	118	24	87	131	0	93	41	54	104	2114	0.0753932	23	23
Resident	2	16	34	5	6	7	9	13	29	7	13	19	52	5	19	181	27	155	123	0	73	9	8	57	869	0.116072	20	23
Synapse	20	15	159	48	33	13	1	313	65	206	25	12	2	51	156	17	26	50	103	0	61	36	9	102	1523	0.0997552	21	23
All Macrophages	295	174	981	327	382	127	52	1322	349	931	295	166	149	277	907	575	233	1096	837	40	509	241	136	726	11127	0.0668345	24	24

### Sheet: Hepatocyte1
	C37	C39	C41	C42	C43	C46	C48	C49	C50	C51	C52	C53	C54	C56	C58	C59	C61	C63	C64	C66	C68	C69	C70	C72	Total Cells	Simpson	Donors (>5 cells)	Donors (>=1 cells)
Central	27	151	2135	49	191	116	336	306	180	164	51	65	94	80	171	2346	632	1387	338	16	400	194	756	487	10672	0.122037	24	24
InterProlif	0	0	6	1	1	2	0	15	2	37	1	0	3	0	0	0	2	4	1	3	1	1	0	6	86	0.232288	4	16
Interzonal	51	164	1038	17	87	63	352	280	134	161	70	126	260	22	121	1658	774	1626	319	19	399	266	411	344	8762	0.105242	24	24
Portal	29	289	1129	101	176	252	2015	277	325	305	108	808	1049	301	1077	6552	3662	7213	1706	96	1854	767	490	2914	33495	0.118421	24	24
All Hepatocyte	107	604	4308	168	455	433	2703	878	641	667	230	999	1406	403	1369	10556	5070	10230	2364	134	2654	1228	1657	3751	53015	0.108915	24	24

### Sheet: Hepatocyte2
	C37	C39	C41	C42	C43	C46	C48	C49	C50	C51	C52	C53	C54	C56	C58	C59	C61	C63	C64	C66	C68	C69	C70	C72	Total Cells	Simpson	Donors (>5 cells)	Donors (>=1 cells)
CentralHep	0	20	106	6	0	7	354	15	4	11	6	167	174	2	101	1010	318	588	132	0	93	17	71	283	3485	0.146911	19	21
Erythroblasts	0	1	8	5	34	0	3	9	37	19	68	1	11	62	1	11	9	21	4	2	9	3	0	21	339	0.111825	13	21
Erythroid	1	2	10	3	80	8	5	2	35	15	249	3	2	141	8	25	19	28	12	4	16	28	2	8	706	0.186692	15	24
Female	0	0	26	0	0	24	1	76	11	1	0	0	0	0	12	13	1	3	7	0	3	1	38	1	218	0.188915	8	15
Interzonal	8	18	266	7	3	31	7	52	38	6	1	0	1	0	74	133	22	142	46	0	76	77	30	45	1083	0.116769	18	21
PortalHep	0	22	126	5	0	7	690	24	9	1	5	186	291	0	143	1736	514	761	165	0	154	40	91	360	5330	0.16475	17	20
RiboHi	0	19	82	8	0	2	170	13	1	8	5	50	94	2	35	390	124	285	39	1	51	16	140	82	1617	0.125553	17	22
TSMB4X+	4	5	72	38	9	3	21	10	4	30	4	11	51	3	24	64	30	188	92	6	62	11	33	82	857	0.0982464	18	24
All NKT	13	87	696	72	126	82	1251	201	139	91	338	418	624	210	398	3382	1037	2016	497	13	464	193	405	882	10150	0.204354	24	24

### Sheet: Endo
	C37	C39	C41	C42	C43	C46	C48	C49	C50	C51	C52	C53	C54	C56	C58	C59	C61	C63	C64	C66	C68	C69	C70	C72	Total Cells	Simpson	Donors (>5 cells)	Donors (>=1 cells)
Arterial	1	2	13	10	19	0	3	9	6	0	1	0	1	0	21	12	5	39	19	0	9	12	1	10	193	0.0961368	12	19
cvEndo	7	6	211	38	143	18	12	24	29	1	37	24	40	49	8	29	38	50	32	0	16	7	10	23	852	0.111775	22	23
cvLSEC	199	43	199	59	148	56	35	419	14	76	44	51	62	46	69	307	449	1378	602	28	347	193	148	433	5405	0.110651	24	24
HepContam	7	3	32	10	30	1	3	12	6	4	2	0	4	2	5	16	20	219	81	12	19	15	7	68	578	0.18833	15	23
interLSEC	27	3	27	6	53	7	1	72	2	5	10	0	3	5	8	35	34	119	92	0	30	32	28	35	634	0.096309	16	22
ppLSEC	21	36	150	76	255	26	26	98	29	2	39	8	15	19	47	114	61	282	227	0	71	41	18	99	1760	0.0890483	22	23
All Endothelial	262	93	632	199	648	108	80	634	86	88	133	83	125	121	158	513	607	2087	1053	40	492	300	212	668	8377	0.119303	24	24

### Sheet: Cholangiocyte
	C37	C39	C41	C42	C43	C46	C48	C49	C50	C51	C52	C53	C54	C56	C58	C59	C61	C63	C64	C66	C68	C69	C70	C72	Total Cells	Simpson	Donors (>5 cells)	Donors (>=1 cells)
Cholangiocyte	5	16	28	12	69	8	18	49	36	1	4	12	3	0	2	45	4	28	15	0	8	4	27	42	436	0.0833894	15	22
Lipoprotein	1	3	13	3	14	1	26	24	12	9	0	7	1	1	9	43	38	94	24	8	24	15	10	53	433	0.0985284	17	23
Mucosal	2	5	27	8	10	4	3	2	7	0	5	3	4	9	3	4	5	24	1	0	3	4	2	7	142	0.0910534	7	22
All Endothelial	8	24	68	23	93	13	47	75	55	10	9	22	8	10	14	92	47	146	40	8	35	23	39	102	1011	0.0722292	24	24

### Sheet: NKT
	C37	C39	C41	C42	C43	C46	C48	C49	C50	C51	C52	C53	C54	C56	C58	C59	C61	C63	C64	C66	C68	C69	C70	C72	Total Cells	Simpson	Donors (>5 cells)	Donors (>=1 cells)
CD4+Tcell	98	17	204	223	502	47	13	27	1	392	79	45	19	149	275	31	69	241	102	3	118	60	32	95	2842	0.0889265	22	24
CD8+Tcell	192	10	228	173	1161	68	6	31	0	415	80	55	19	339	257	19	52	415	102	2	136	41	25	116	3942	0.132268	22	23
lrNKcell	90	2	181	296	590	57	10	17	12	293	29	34	12	174	124	19	41	376	270	0	121	155	27	44	2974	0.0985513	22	23
cNKcell	46	2	98	144	1001	28	6	37	5	172	36	30	16	70	79	20	22	248	56	0	64	56	22	90	2348	0.210624	21	23
MatBcell	8	11	33	47	259	10	0	21	2	104	71	11	10	79	55	9	13	61	32	1	26	22	11	14	910	0.124292	21	23
Myeloid	1	6	31	5	16	1	4	72	4	13	4	2	1	5	12	48	11	27	7	6	11	1	3	11	302	0.113438	13	24
Prolif	14	104	29	121	30	4	1	12	9	687	18	0	6	21	33	31	30	92	13	15	76	9	1	38	1394	0.267346	20	23
Erythroblasts	0	2	5	1	10	1	0	6	11	7	10	0	0	15	3	5	7	4	1	2	3	0	0	1	94	0.0878225	7	18
Flush	2	1	0	8	8	0	0	3	0	191	0	0	0	2	0	0	1	1	0	0	13	1	0	0	231	0.689624	4	11
Debris	19	10	48	91	127	21	0	31	8	130	22	27	25	85	78	159	115	369	80	3	97	16	1	66	1628	0.096509	21	23
All NKT	470	165	857	1109	3704	237	40	257	52	2404	349	204	108	939	916	341	361	1834	663	32	665	361	122	475	16665	0.102971	24	24

### Sheet: Stellate
	C37	C39	C41	C42	C43	C46	C48	C49	C50	C51	C52	C53	C54	C56	C58	C59	C61	C63	C64	C66	C68	C69	C70	C72	Total Cells	Simpson	Donors (>5 cells)	Donors (>=1 cells)
AP1+	0	0	4	2	1	2	0	1	1	0	1	0	0	1	2	1	4	58	19	0	5	18	0	18	138	0.233564	4	16
Contam	1	0	1	0	1	1	9	3	0	1	1	3	5	0	2	11	26	57	19	6	13	9	2	24	195	0.142196	9	20
cvEndo	0	2	4	3	8	2	2	4	0	0	3	3	1	1	7	8	8	11	1	0	0	1	1	1	71	0.0870859	5	19
Fibro-aHSC	1	0	27	2	8	1	0	4	2	2	0	0	1	3	2	5	3	22	15	0	3	8	2	14	125	0.118592	6	19
Fibro-qHSC	2	0	12	0	0	1	2	10	2	5	0	0	0	0	1	6	8	145	13	0	12	19	2	19	259	0.334625	9	16
qHSC	2	0	0	1	0	1	0	5	0	1	0	0	0	2	2	11	30	381	34	2	20	47	1	56	596	0.431084	7	16
VSMC	4	0	1	0	1	0	0	6	0	0	0	0	0	0	1	3	3	3	3	0	0	5	0	3	33	0.114784	1	11
All Stellate	10	2	49	8	19	8	13	33	5	9	5	6	7	7	17	45	82	677	104	8	53	107	8	135	1417	0.256643	21	24
